# Dysregulated functional and metabolic response in multiple sclerosis patient macrophages correlate with a more inflammatory state, reminiscent of trained immunity

**DOI:** 10.1101/2021.01.13.426327

**Authors:** J. Fransson, C. Bachelin, F. Deknuydt, F. Ichou, L. Guillot-Noël, M. Ponnaiah, A. Gloaguen, E. Maillart, B. Stankoff, A. Tenenhaus, F. Mochel, B. Fontaine, C. Louapre, V. Zujovic

**Affiliations:** Sorbonne Université, Institut du Cerveau - Paris Brain Institute - ICM, Inserm, CNRS, APHP, Hôpital Pitié Salpétrière Univ. Hosp., DMU Neuroscience 6, Paris, France; Inst. of Cardiometabolism and Nutrition, Sorbonne-universités-Upmc 06, INSERM, CNRS, Paris, France; Laboratoire des Signaux et Systèmes (L2S), CNRS- CentraleSupélec, Université Paris-Saclay; Sorbonne Université, Institut du Cerveau - Paris Brain Institute - ICM, Inserm, CNRS, APHP, Hôpital St. Antoine-HUEP, Paris, France; INSERM, SU, AP-HP, Centre de recherche en Myologie-UMR974 and Service of Neuro-Myology, Institute of Myology, University hospital Pitié-Salpêtriere

**Keywords:** multiple sclerosis, macrophages, pro-inflammatory, pro-regenerative, homeostatic, metabolism, apoptosis, transcriptomics, trained immunity

## Abstract

In multiple sclerosis (MS), immune cells invade the central nervous system and destroy myelin. Macrophages contribute to demyelination and myelin repair, and their role in each process depends on their ability to acquire specific phenotypes in response to external signals. Here, we assess whether defects in MS patient macrophage responses may lead to increased inflammation or lack of neuro-regenerative effects.

To test this hypothesis, CD14^+^CD16^-^ monocytes from MS patients and healthy controls were activated *in vitro* to obtain homeostatic-like, pro-inflammatory and pro-regenerative macrophages. Myelin phagocytic capacity and surface molecule expression of CD14, CD16 and HLA-DR were evaluated with flow cytometry. In parallel, macrophages were assessed through RNA sequencing and metabolomics.

We observed that MS patient monocytes *ex vivo* recapitulate their preferential activation toward a CD16^+^ phenotype, a subset of pro-inflammatory cells present in MS lesions. Even in the absence of pro-inflammatory stimuli, MS patient macrophages exhibit a pro-inflammatory transcriptomic profile with higher levels of cytokine/chemokine suggesting increased recruitment capacities. Interestingly, MS patient macrophages exhibit a specific metabolic signature with a mitochondrial energy metabolism blockage resulting in a shift from oxidative phosphorylation to glycolysis. Furthermore, we observe a failure to up-regulate apoptosis effector genes in the pro inflammatory state suggesting a longer-lived pro-inflammatory macrophage population.

Our results highlight an intrinsic defect of MS patient macrophages that provide evidence of innate immune cell memory in MS.
