## Supplementary Table 1 for "Dysregulated functional and metabolic response in multiple sclerosis patient macrophages correlate with a more inflammatory state, reminiscent of trained immunity"

### Sheet: Sheet1
Sample	Sample name in data files	Sex	Age	Disease Duration (years)	MSSS	MS Form	Family	Treatment	MGCCA	Transcriptomics	Metabolomics
HC1	HC02	Female	49						Yes
HC2	HC05	Female	49						Yes
HC3	HC07	Male	38						Yes
HC4	HC08	Male	29						Yes
HC5	HC13	Female	25						Yes
HC6	HC14	Female	40						Yes	Yes	Yes
HC7	HC15	Female	33						Yes	Yes	Yes
HC8	HC16	Female	46						Yes	Yes
HC9	HC17	Female	33						Yes	Yes	Yes
HC10	HC18	Male	29						Yes	Yes	Yes
HC11	HC19	Female	26						Yes	Yes	Yes
HC12	HC20	Female	39						Yes
HC13	HC21	Female	32						Yes	Yes
HC14	HC22	Female	39						Yes	Yes
HC15	HC23	Female	21						Yes	Yes
HC16	HC24	Female	45						Yes	Yes	Yes
HC17	HC25	Female	62							Yes
MS1	MBP01	Female	32	3	2.29	RR	F01	dimethylfumarate		EXCLUDED (patient resampled, see MBP44)
MS2	MBP02	Male	27	8	4.43	RR	F02	natalizumab		Yes
MS3	MBP09	Female	42	7	3.62	RR	F05	teriflunomide	Yes
MS4	MBP10	Male	47	9	4.11	RR	F06	dimethylfumarate	Yes
MS5	MBP11	Female	38	10	2.97	RR	F06	imurel	Yes
MS6	MBP12	Female	33	5	0.56	RR	F07	None	Yes	Yes
MS7	MBP13	Male	44	20	6.04	RR	F08	interferonb	Yes	Yes
MS8	MBP14	Female	33	4	3.36	RR	F07	dimethylfumarate	Yes	Yes
MS9	MBP15	Female	62	24	3.65	SP	F08	methotrexate	Yes	Yes
MS10	MBP16	Female	52	24	1.21	RR	F09	None	Yes	Yes
MS11	MBP17	Female	26	12	1.83	RR	F10	fingolimod	Yes
MS12	MBP18	Female	25	8	1.44	RR	F10	dimethylfumarate	Yes
MS13	MBP19	Female	31	0	4.31	RR	F11	None	Yes	Yes	Yes
MS14	MBP20	Female	28	5	6.08	RR	F12	interferonb	Yes
MS15	MBP21	Male	30	15	3.57	RR	F13	rituximab	Yes	Yes
MS16	MBP22	Female	35	2	2.55	RR	F12	interferonb	Yes
MS17	MBP23	Female	31	8	3.41	RR	F11	None	Yes	Yes	Yes
MS18	MBP24	Female	41	13	2.48	RR	F14	copaxone	Yes	Yes
MS19	MBP25	Female	45	20	6.04	RR	F09	fingolimod	Yes	Yes
MS20	MBP26	Female	19	4	3.36	RR	F01	natalizumab	Yes	Yes
MS21	MBP27	Female	48	12	1.83	RR	F14	None	Yes	Yes	Yes
MS22	MBP28	Female	56	40	2.23	RR	F15	dimethylfumarate	Yes	Yes
MS23	MBP29	Female	53	9	2.19	RR	F15	dimethylfumarate	Yes	Yes
MS24	MBP30	Female	30	13	0.92	RR	F13	dimethylfumarate	Yes	Yes
MS25	MBP31	Female	50	4	7.06	RR	F16	teriflunomide	Yes	Yes
MS26	MBP32	Female	32	19	1.72	RR	F17	natalizumab	Yes	Yes
MS27	MBP33	Female	34	21	2.74	RR	F17	rituximab	Yes	Yes
MS28	MBP34	Female	29	2	0.8	RR	F19	interferonb	Yes	Yes
MS29	MBP35	Female	43	10	1.18	RR	F20	fingolimod	Yes	Yes
MS30	MBP37	Female	27	13	2.48	RR	F25	fingolimod	Yes	Yes
MS31	MBP38	Female	58	18	3.1	RR	F26	teriflunomide	Yes
MS32	MBP39	Female	34	15	2.1	RR	F25	None	Yes	Yes	Yes
MS33	MBP40	Female	55	21	1.51	CIS	F26	None		Yes
MS34	MBP41	Female	42	13	1.68	RR	F27	None	Yes	Yes	Yes
MS35	MBP42	Male	25	11	0.31	RR	F24	None	Yes	Yes	Yes
MS36	MBP43	Female	30	8	5.23	CIS	F02	None	Yes	Yes	Yes
MS1	MBP44	Female	34	5	0.56	RR	F01	None		Yes
